# Statistical Analysis of Variability in TnSeq Data Across Conditions Using Zero-Inflated Negative Binomial Regression

**DOI:** 10.1101/590281

**Authors:** Siddharth Subramaniyam, Anisha Zaveri, Michael A. DeJesus, Clare Smith, Richard E. Baker, Sabine Ehrt, Dirk Schnappinger, Christopher M. Sassetti, Thomas R. Ioerger

## Abstract

Deep sequencing of transposon mutant libraries (or TnSeq) is a powerful method for probing essentiality of genomic loci under different environmental conditions. Various analytical methods have been described for identifying conditionally essential genes whose tolerance for insertions varies between two conditions. However, for large-scale experiments involving many conditions, a method is needed for identifying genes that exhibit significant variability in insertions across multiple conditions. In this paper, we introduce a novel statistical method for identifying genes with significant variability of insertion counts across multiple conditions based on Zero-Inflated Negative Binomial (ZINB) regression. Using likelihood ratio tests, we show that the ZINB fits TnSeq data better than either ANOVA or a Negative Binomial (in a generalized linear model). We use ZINB regression to identify genes required for infection of *M. tuberculosis* H37Rv in C57BL/6 mice. We also use ZINB to perform a retrospective analysis of genes conditionally essential in H37Rv cultures exposed to multiple antibiotics. Our results show that, not only does ZINB generally identify most of the genes found by pairwise resampling (and vastly out-performs ANOVA), but it also identifies additional genes where variability is detectable only when the magnitudes of insertion counts are treated separately from local differences in saturation, as in the ZINB model.
