## Supplementary material for "Statistical Analysis of Variability in TnSeq Data Across Conditions Using Zero-Inflated Negative Binomial Regression": Test Data and Example Files: IV_samples_metadata.txt

Id	Condition	Original	Filename
A1	in_vitro	BMlib1-K+T_raw_templates.txt	A1_TTR.wig
A2	in_vitro	BMlib1+K-T_raw_templates.txt	A2_TTR.wig
A3	in_vitro	BMlib1+K+T_raw_templates.txt	A3_TTR.wig
A4	in_vitro	BMlib2-K+T_raw_templates.txt	A4_TTR.wig
A5	in_vitro	BMlib2+K-T_raw_templates.txt	A5_TTR.wig
A6	in_vitro	BMlib3+T-K_raw_templates.txt	A6_TTR.wig
B1	in_vivo	BB_C57BL_6_d25-1_raw_templates.txt	B1_TTR.wig
B2	in_vivo	BB_C57BL_6_d25-2_raw_templates.txt	B2_TTR.wig
B3	in_vivo	CC_B6-1_raw_templates.txt	B3_TTR.wig
B4	in_vivo	CC_B6-2_raw_templates.txt	B4_TTR.wig
B5	in_vivo	CCB6_R_raw_templates.txt	B5_TTR.wig
B6	in_vivo	CCB6G_chal3_raw_templates.txt	B6_TTR.wig
